# The spatial self-organization within pluripotent stem cell colonies is continued in detaching aggregates

**DOI:** 10.1101/2020.11.03.366518

**Authors:** Mohamed H. Elsafi Mabrouk, Roman Goetzke, Giulio Abagnale, Burcu Yesilyurt, Lucia Salz, Kira Zeevaert, Zhiyao Ma, Marcelo A. S. Toledo, Ronghui Li, Ivan G. Costa, Vivek Pachauri, Uwe Schnakenberg, Martin Zenke, Wolfgang Wagner

## Abstract

Colonies of induced pluripotent stem cells (iPSCs) reveal aspects of self-organization even under culture conditions that maintain pluripotency. To investigate the dynamics of this process under spatial confinement, we used either polydimethylsiloxane (PDMS) pillars or micro-contact printing of vitronectin. There was a progressive upregulation of OCT4, E-cadherin, and NANOG within 70 µm from the outer rim of iPSC colonies. Single-cell RNA-sequencing demonstrated that *OCT4*^high^ subsets have pronounced up-regulation of the TGF-β pathway, particularly of NODAL and its inhibitor LEFTY, at the rim of the colonies. Furthermore, calcium-dependent cell-cell interactions were found to be relevant for the self-organization. Interestingly, after 5 to 7 days, the iPSC colonies detached spontaneously from micro-contact printed substrates to form 3D aggregates. This new method allowed generation of embryoid bodies (EBs) of controlled size, without any enzymatic or mechanical treatment. Within the early 3D aggregates, the radial organization and differential gene expression continued in analogy to the changes observed during self-organization of iPSC colonies. Our results provide further insight into the gradual self-organization within iPSC colonies and at their transition into EBs.
