## Supplemental_Table_S1 for "The spatial self-organization within pluripotent stem cell colonies is continued in detaching aggregates"

### Sheet: DE genes day 5 replica 1
Gene name	Average log(FC)	Adjusted P-Value
POU5F1	0.982812	0
AC106864.1	-0.440237	1.81822e-71
NODAL	1.83048	3.58869e-71
FOXD3-AS1	0.426105	1.58246e-61
AK4	0.663705	4.37587e-60
SKIL	0.620567	8.31108e-53
SIX6	0.829523	1.04021e-45
TUBB6	0.557512	1.91491e-45
LEFTY1	1.69713	2.51805e-44
PMAIP1	0.408629	7.92323e-39
OCIAD2	0.437849	3.71442e-36
RND3	1.02149	2.26344e-34
CNMD	-0.464789	1.85294e-32
NTS	1.26472	1.47606e-30
NANOG	0.50047	1.79411e-30
NNAT	-0.434764	1.03164e-28
ID2	-0.645162	6.80396e-28
TFAP2A	-2.03933	1.3047e-26
CBR1	0.460919	1.537e-26
CASP3	0.465447	4.03688e-26
LIMD2	0.417245	2.04813e-25
OLFML3	-0.55797	2.47173e-25
CRABP2	-0.531269	4.3336e-25
SFRP1	-0.457926	3.17665e-24
FEZ1	-0.413235	1.24427e-23
LEFTY2	1.55644	1.39025e-23
S100A11	0.491264	1.68659e-23
DUSP6	0.732295	4.23109e-23
CALB1	0.866963	9.22692e-23
IER3	0.844679	2.09358e-21
BAZ1A	0.510373	6.67243e-21
PLBD1	1.04647	1.43786e-20
FRZB	-0.568589	1.7128e-19
OTX2	-0.518218	2.42744e-18
C1orf21	-0.568208	2.54438e-18
LHX5-AS1	-0.77965	4.73785e-18
DDIT4	-0.707812	1.57122e-17
GDF3	0.629248	2.06142e-17
LHX5	-0.83696	2.17028e-17
RBM47	0.573233	3.09505e-17
SCG3	0.427127	6.02423e-17
ETS2	0.747311	9.8656e-17
FGFBP3	-0.54693	2.33742e-15
PCDH7	-0.811826	5.31874e-15
LNCPRESS1	0.527333	5.98625e-15
PYCR2	0.533727	7.57586e-15
VAMP8	0.511408	7.66307e-15
MRS2	0.434108	2.51764e-14
MYC	0.651362	5.11527e-14
PRAC2	0.551302	5.3739e-14
PIM2	0.483693	8.19059e-14
CAV1	0.930622	1.39913e-13
ITM2A	0.719491	1.87878e-13
TES	0.575637	5.63009e-13
TMEM63A	0.915434	6.05147e-12
AL109807.1	1.2084	6.06886e-12
PKDCC	-1.1083	1.58875e-11
H2AFY2	0.522545	2.52147e-11
ETV5	0.590068	1.00037e-10
CBR3	0.818888	1.01678e-10
SAMD11	-1.12663	1.01905e-10
MAP2	-0.580701	1.3269e-10
PMEPA1	0.768579	1.40571e-10
ITPR2	0.604093	3.21426e-10
PPP3CA	0.535777	3.42466e-10
IGFBP3	-0.974293	3.55885e-10
ITGB5	0.635201	3.71146e-10
PITX2	0.564847	3.78748e-10
MDN1	0.410114	6.13544e-10
BBS4	0.606363	1.01941e-09
CYP26A1	-0.434236	1.38488e-09
PRAC1	0.505499	2.5861e-09
STOM	-0.662869	2.96806e-09
MEIS2	-1.11782	4.59979e-09
MPC1	0.486897	6.25662e-09
AP000459.2	0.974187	1.77565e-08
GPC6	0.829972	1.99718e-08
SIX3	-0.573332	2.32043e-08
OLIG3	-0.510552	2.76011e-08
AGO1	0.465222	2.93207e-08
SPRY1	0.453207	2.9911e-08
EPHA4	-1.00601	3.03354e-08
METTL7A	0.884502	3.59238e-08
STMN2	-0.891447	3.94351e-08
TNIK	0.427235	5.43254e-08
SHC1	0.444994	6.57116e-08
C6orf141	-0.465416	7.20224e-08
IGDCC3	0.415075	1.35705e-07
ETS1	0.890917	1.68458e-07
TTYH1	-0.456912	2.25667e-07
SRM	0.428576	2.45894e-07
COCH	-0.556213	3.27113e-07
CHCHD4	0.51295	4.95275e-07
ETV1	0.468148	4.98554e-07
FYTTD1	0.507104	6.83607e-07
HHEX	-0.535529	8.85731e-07
PANCR	0.733722	1.10407e-06
TSPAN13	0.406775	1.15232e-06
CYYR1	0.417058	1.19771e-06
DIAPH2	-0.416401	1.29703e-06
ACAA1	0.469256	1.65967e-06
ODC1	0.433411	2.0865e-06
PHLDB2	0.611797	2.22256e-06
NETO2	0.633851	2.895e-06
USP18	0.683738	6.33308e-06
SHISAL2B	0.489034	8.46531e-06
VIPR2	-0.648659	1.50818e-05
FERMT1	0.413258	2.17419e-05
MYSM1	0.448725	2.94108e-05
PKNOX1	0.525167	3.41287e-05
ZSCAN2	0.621531	4.16362e-05
LRRTM4	0.525491	4.21799e-05
LMO3	0.627382	4.38805e-05
IGF1R	0.449839	4.56325e-05
ARHGEF40	0.495215	7.04696e-05
FILIP1	-0.788206	8.64674e-05
GLIPR2	-0.675215	0.000116932
CHIC2	0.451564	0.000129406
CDS1	0.424285	0.0001422
PINK1	0.69397	0.000143045
PREX2	0.586332	0.000168093
RASL11B	0.450044	0.000183374
ZDHHC22	0.67398	0.000219134
CCKBR	0.409757	0.000303893
GLB1L3	0.548119	0.000334462
IQGAP2	0.407013	0.000367991
TMEM132B	0.478093	0.000376992
RGS16	0.518732	0.000427829
SCARB1	0.647668	0.000476324
CITED2	-0.714517	0.000760075
BEX5	0.611526	0.00102571
NR3C1	0.474453	0.00118952
OSBPL10	0.567207	0.00145706
PIR	0.408251	0.00152714
SLCO5A1	0.582722	0.00152874
CDH6	-0.657901	0.00179962
FBXO25	0.440686	0.00197609
SDCCAG8	0.472028	0.0021962
HEY2	0.450792	0.00234407
FAM229B	0.442698	0.00235418
EFR3A	0.422223	0.00317556
FOXB1	0.610651	0.00434436
CYTH2	0.410144	0.00437814
JAK1	0.471621	0.00456045
STOX2	0.495187	0.00476734
GPC3	-0.456846	0.00478736
CDH3	0.437503	0.0048224
IL17RD	0.631506	0.00660969
NEK3	0.442818	0.0077683
SEMA3A	0.605987	0.00776979
GPR176	0.407777	0.00903513

### Sheet: DE genes day 5 replica 2
Gene name	Average log(FC)	Adjusted P-Value
POU5F1	1.0117	0
FOXD3-AS1	0.578129	5.10321e-50
LNCPRESS1	0.695979	7.77812e-45
THY1	0.604441	8.59075e-41
AK4	0.827724	8.16415e-40
ID1	-0.625669	3.60191e-39
ID2	-1.17958	1.26831e-33
CRABP2	-0.710371	1.81003e-30
SFRP2	0.519839	7.12124e-30
APELA	-0.570504	9.5741e-28
ETV4	0.683726	2.70551e-27
LITAF	-0.414983	4.28651e-26
LHX5	-2.41464	4.44514e-23
DUSP6	1.11075	1.80291e-22
IRX2	-1.04049	1.01408e-20
MT1X	0.534834	1.59068e-19
C5orf38	-1.19992	6.00735e-19
ADM	0.427588	5.44373e-17
IQGAP2	0.659388	2.57915e-16
KAT7	0.511866	2.22765e-15
SERPINB9	-0.70289	6.7309e-15
IFRD1	0.487913	1.93171e-14
TFAP2A	-1.78475	5.68959e-14
H2AFY	0.408048	6.40512e-13
CFAP298	-0.422705	9.38789e-13
TLCD1	0.552986	3.55876e-12
SESN3	-0.717615	1.03697e-11
ETV1	0.593855	2.0296e-11
RGS16	0.761232	3.22328e-11
NTS	0.69428	4.26662e-11
ZSCAN2	0.736729	5.67317e-11
SLC29A1	0.468446	1.3104e-10
RASL11B	0.638556	1.70817e-10
PCDH7	-0.922726	2.566e-10
PLPP1	-0.489172	2.70333e-10
CHAC1	0.550492	2.8709e-10
SHC1	0.414327	3.87141e-10
TRIML2	0.411374	1.11319e-09
PPP3CA	0.537593	2.21538e-09
AC022140.1	0.686323	4.04181e-09
LCK	0.557862	4.89266e-09
CITED2	-0.784723	5.61696e-09
SLC7A11	0.433083	1.05665e-08
OLFML3	-0.465927	2.41771e-08
FEZF1	-1.02021	2.6393e-08
NFE2L3	0.597048	2.69043e-08
NANOG	0.513571	3.04378e-08
FAM20A	-1.12722	3.77931e-08
ANOS1	0.587362	3.99525e-08
HMOX1	0.484437	6.72084e-08
IFT57	0.472525	7.29408e-08
ETV5	0.764081	7.59405e-08
CYTOR	0.424971	8.47178e-08
SOCS2	0.432935	1.87238e-07
FAM129A	0.572815	2.45375e-07
FILIP1	-0.758118	3.46703e-07
TRIB3	0.653844	3.54819e-07
SOX21	-0.880051	3.70876e-07
FRZB	-0.96502	5.18496e-07
PNRC1	-0.425564	5.38635e-07
TSC22D3	0.589942	7.32381e-07
TEAD4	0.512809	7.34298e-07
EPHA1	0.580604	7.78137e-07
TNIK	0.516385	7.93188e-07
SESN2	0.500168	9.4394e-07
EDNRB	0.935462	1.01588e-06
ADD2	0.582359	1.02595e-06
RBM47	0.559256	1.09461e-06
GGH	0.437858	1.23396e-06
MYC	0.488794	1.7163e-06
NMB	0.493507	2.36906e-06
LDOC1	0.497958	2.3881e-06
APOBEC3C	0.473251	2.45994e-06
MTAP	0.464117	4.74253e-06
GPCPD1	0.6419	5.92891e-06
TMEM63A	0.75869	7.90414e-06
TM7SF3	0.443416	1.02079e-05
LINC00458	0.584691	1.27891e-05
GRID2	0.451719	1.9243e-05
TMEM54	-0.565437	2.07383e-05
PLA2G4C	0.829336	2.20924e-05
GPR160	0.439405	2.42353e-05
INHBE	0.557769	3.0582e-05
LINC00623	0.548599	3.14869e-05
LEFTY1	0.811941	3.30965e-05
FAM124A	0.452987	4.21122e-05
PRICKLE1	0.42796	4.48313e-05
PPP1R3B	-0.599792	7.33412e-05
C17orf58	0.548501	7.66936e-05
ELAVL2	0.799824	0.000105304
POU5F1B	0.55398	0.000129421
ZDHHC22	0.78634	0.00013406
SPIB	0.634821	0.000137017
IL17RD	0.647184	0.000144548
SORD	0.429467	0.000156518
PMS1	0.426107	0.00016835
AP000459.2	0.899777	0.000170673
SCCPDH	0.431211	0.000172781
SPRY4	0.793104	0.000175936
ATF5	0.483084	0.000186223
SH3D19	0.650013	0.000190849
THEM4	0.490061	0.000197565
AP000688.2	0.534499	0.00020491
PITPNC1	0.430622	0.000301665
PTCH1	-0.692329	0.000344755
CLDN4	-0.660659	0.000370056
ANKRD35	0.577196	0.000400627
CALCB	0.464706	0.000421655
SELENOP	-0.598276	0.000453737
RPRM	-0.486753	0.000499935
OLIG3	-0.760491	0.000511164
ITGB5	0.471348	0.000541699
BEX5	0.465755	0.000544386
ITPR2	0.633022	0.000582268
FAM229B	0.471375	0.000650627
TTC39C	0.560669	0.00122552
HAUS8	0.519001	0.00131207
HIST1H1A	0.43977	0.00134209
UBN2	0.603967	0.00154312
VEGFA	0.538649	0.00174356
EPN2	0.411048	0.0017713
VSNL1	0.467893	0.00180205
PKDCC	-0.538263	0.00181298
METTL2A	0.410005	0.00202995
C6orf141	-0.629046	0.00214004
PREX2	0.626413	0.00216273
BAZ1A	0.460375	0.00269479
RAD51C	0.437087	0.00274369
STOM	-0.628603	0.00298695
AL117378.1	0.433441	0.00351719
G0S2	0.734125	0.00368575
RFLNB	0.453365	0.00424016
EFNA5	-0.698703	0.00425565
GDAP1	0.438018	0.00466602
N4BP3	0.433376	0.00506614
SERINC2	0.419023	0.00527982
TES	0.433727	0.00542101
FERMT1	0.443138	0.00544023
DHRS3	-0.525646	0.00608549
EEF2KMT	0.449354	0.00701407
AC006329.1	0.475571	0.00717906
RND3	0.53027	0.00794891
ALYREF	0.535654	0.00810308
HAPLN3	0.415492	0.00982869
